# Spateo: multidimensional spatiotemporal modeling of single-cell spatial transcriptomics

**DOI:** 10.1101/2022.12.07.519417

**Authors:** Xiaojie Qiu, Daniel Y. Zhu, Jiajun Yao, Zehua Jing, Lulu Zuo, Mingyue Wang, Kyung Hoi (Joseph) Min, Hailin Pan, Shuai Wang, Sha Liao, Yiwei Lai, Shijie Hao, Yuancheng Ryan Lu, Matthew Hill, Jorge D. Martin-Rufino, Chen Weng, Anna Maria Riera-Escandell, Mengnan Chen, Liang Wu, Yong Zhang, Xiaoyu Wei, Mei Li, Xin Huang, Rong Xiang, Zhuoxuan Yang, Chao Liu, Tianyi Xia, Yingxin Liang, Junqiang Xu, Qinan Hu, Yuhui Hu, Hongmei Zhu, Yuxiang Li, Ao Chen, Miguel A. Esteban, Ying Gu, Douglas A. Lauffenburger, Xun Xu, Longqi Liu, Jonathan S. Weissman, Shiping Liu, Yinqi Bai

## Abstract

Cells do not live in a vacuum, but in a milieu defined by cell–cell communication that can be measured via emerging high-resolution spatial transcriptomics approaches. However, analytical tools that fully leverage such data for kinetic modeling remain lacking. Here we present Spateo (aristoteleo/spateo-release), a general framework for quantitative spatiotemporal modeling of single-cell resolution spatial transcriptomics. Spateo delivers novel methods for digitizing spatial layers/columns to identify spatially-polar genes, and develops a comprehensive framework of cell-cell interaction to reveal spatial effects of niche factors and cell type-specific ligand-receptor interactions. Furthermore, Spateo reconstructs 3D models of whole embryos, and performs 3D morphometric analyses. Lastly, Spateo introduces the concept of “morphometric vector field” of cell migrations, and integrates spatial differential geometry to unveil regulatory programs underlying various organogenesis patterns of Drosophila. Thus, Spateo enables the study of the ecology of organs at a molecular level in 3D space, beyond isolated single cells.
