## Supplementary table 1 for "Spateo: multidimensional spatiotemporal modeling of single-cell spatial transcriptomics"

### Sheet: existing_tools_comparison
	Squidpy	stLearn	Giotto	Seurat	STUtility	Spateo
Package focus	Efficient unified data representations for spatial data, comprehensive spatial graph and image analysis tools, (interactive) visualisation in python	Combines image information with gene expression measurements in a joint representation. Provides several additional analysis tools for spatial data analysis	Spatial analysis and visualisation in R: provides analysis and visualization tools for spatial graphs and images	Seurat extension to suport spatial visualization and spatially variable genes analysis	Tool to analyze and visualize spatial transcriptomics data, microscopy images in R	Rich and advanced multi-dimensional spatially-aware modeling environment of dynamical systems from single cell spatial transcriptomics
Infrastructure
Store tissue images	Yes	No	Yes	No	Yes	Yes
Build spatial neighborhod graph	Yes	No	Yes	No	Yes (only knn)	Yes
Spatial statistics
Spatial statistics for cell types	Yes	Partial (no spatial graph)	Yes	No	No	Yes
Spatially variable genes	Yes	Yes	Yes	Yes	Yes	Yes (additionally, time-variable genes)
Ligand-receptor analysis	Yes	Partial (no database)	Partial (no database)	No	No	Yes
Image analysis
Morphology features	Yes	No	No	No	No	No
Staining based segmentation	Yes	No	No	No	No	Yes (SOTA)*
RNA signal based segmentation	No	No	No	No	No	Yes (SOTA)*
Visualization
2d static	Yes	Yes	Yes	Yes	Yes	Yes
3d static	Yes	No	Yes	No	Yes	Yes
2d interactive	Yes	No	Yes	No	Yes	Yes
3d interactive	No	No	No	No	No	Yes
Integration
Mapping (of any kind- reference to sample, sample to sample, etc.)	Yes (with external tool)	Yes (with external tool)	Yes (with external tool)	Yes	No	Yes
Advanced spatial & temporal analysis
Spatial domain identification	No	No	No	No	No	Yes
Spatial domain digitalization & polarity gene identification	No	No	No	No	No	Yes
Cell-cell interaction downstream analysis	No	No	No	No	No	Yes
Multi-sample alignment & 3D reconstruction	No	No	No	No	No	Yes
Morphometric modes and kinetics analyses	No	No	No	No	No	Yes
Multi-timepoint integration	No	No	No	No	No	Yes
Spatial RNA velocity vector fields and morphometric vector field	No	No	No	No	No	Yes
Others
Unit tests	Yes	No	No	Yes	No	Yes
Deep learning integration	Yes	No	No	No	No	Yes
Gene expression smoothing and imputation	No	No	No	No	No	Yes
Documentation	Yes	Yes	Yes	Yes	Yes	Yes
Framework	Python	Python	R/Python/ImageMagick	R	R	Python
*SOTA = state-of-the-art
