## Supplementary table 3 for "Spateo: multidimensional spatiotemporal modeling of single-cell spatial transcriptomics"

### Sheet: midgut_curvature
	log-likelihood	pval	qval
28SrRNA-Psi:CR45862	-3658.68	3e-12	2.1e-11
Ance	-2800.07	4.5e-11	3.72e-10
mt:lrRNA	-6812.03	1.27445e-07	1.28675e-06
28SrRNA-Psi:CR45859	-3880.33	2.81415e-06	2.26066e-05
RpL24-like	-2512.12	4.59089e-06	3.70332e-05
tsr	-2370.97	0.000211738	0.00158578
sesB	-2097.68	0.000309785	0.0021671
Obp99a	-2273.52	6.56672e-05	0.00234344
RpL39	-6931.65	0.000386323	0.00267353
hoip	-2929.72	0.000731323	0.00482399

### Sheet: midgut_curl
	log-likelihood	pval	qval
Cys	-4400.91	3.461e-08	7.44496e-06
CNBP	-3024.09	9.13903e-07	0.000102569
28SrRNA-Psi:CR40596	-2847.5	2.64127e-06	0.000237837
pAbp	-3139.58	1.21546e-05	0.000713071
28SrRNA-Psi:CR45859	-3882.7	3.0357e-05	0.00136677
COX8	-2578.34	4.62698e-05	0.00184859
pre-rRNA:CR45847	-2908.95	0.000124512	0.00348093
Bacc	-3106.93	0.000134524	0.00369417
mt:ND1	-2329.77	0.000188803	0.00484136
RpL38	-5329.65	0.000299571	0.00670869
28SrRNA-Psi:CR45862	-3677.57	0.000411359	0.00814723
smt3	-3057.11	0.00135506	0.0184747
RpS21	-5144.76	0.00147627	0.0194758
Hsc70-4	-3732.18	0.00163973	0.0207824
mt:ATPase6	-5113.43	0.00223223	0.0257238
Cyp1	-3031.1	0.00239974	0.0271293
RpS12	-4850.88	0.00264207	0.0274633
His3.3A	-2290.14	0.00281687	0.0283665
pre-rRNA:CR45856	-7083.47	0.00291637	0.0291036
mt:lrRNA	-6822.23	0.00344327	0.0324783
Act5C	-2623.65	0.00386733	0.0350276
Ance	-2818.67	0.00538413	0.037161
RpLP2	-7018.49	0.00633019	0.0374206
RpL37a	-4471.91	0.00780831	0.0447908

### Sheet: midgut_torsion
	log-likelihood	pval	qval
28SrRNA-Psi:CR45862	-3648.99	0	1.23815e-12
mt:lrRNA	-6800.94	2e-12	3.01e-09
28SrRNA-Psi:CR45859	-3877.74	2.11363e-07	2.046e-05
awd	-2625.37	3.90781e-06	0.000224164
Ance	-2811.76	5.36794e-06	0.000296924
Cyp1	-3025.61	9.9051e-06	0.0004917
Cys	-4407.89	3.73808e-05	0.0013158
Oda	-2820.52	0.000230636	0.00472499

### Sheet: CNS_curvature
	log-likelihood	pval	qval
CG4440	-3167.42	2e-12	4e-12
mt:lrRNA	-12366.4	9.1673e-13	8.10186e-10
Act5C	-8204.45	3.64713e-09	7.24e-09
Jupiter	-3725.08	5.475e-09	1.0875e-08
chic	-5454.34	1.6e-11	1.1796e-08
Obp99a	-8267.38	4.8e-11	3.18032e-08
COX8	-3542.61	3.91543e-06	7.62569e-06
HmgD	-8930.34	7.29391e-06	1.41467e-05
ATPsynC	-3202.75	8.3571e-06	1.61694e-05
18SrRNA-Psi:CR41602	-6497.63	3.03087e-05	5.84567e-05
Akap200	-3253.34	4.52632e-05	8.62538e-05
RpLP0	-5614.47	3.54494e-06	0.000294781
Cys	-4991.85	0.000178842	0.000335419
nmo	-3060.28	5.02537e-06	0.000384344
akirin	-3847.91	1.12391e-05	0.000703481
mt:CoIII	-8184.51	1.27394e-05	0.000761876

### Sheet: CNS_curl
	log-likelihood	pval	qval
Obp99a	-8257.54	0	7.44035e-14
mt:lrRNA	-12367	2e-12	6.46547e-09
28SrRNA-Psi:CR45862	-6163.6	2.98191e-07	5.81041e-07
Act5C	-8213.1	2.07987e-05	4.00273e-05
SNRPG	-3090.82	1.68056e-06	4.17724e-05
Df31	-9188.23	8.35899e-05	0.000160481
28SrRNA-Psi:CR40596	-5619.03	9.37963e-05	0.000179946
mt:CoIII	-8181.84	8.84084e-07	0.000251143
lncRNA:CR34335	-4482.41	9.36319e-07	0.00025681
Jupiter	-3735.28	0.000147204	0.000280916
ATPsynC	-3205.95	0.0002052	0.000389724
ATPsynG	-3440.04	0.000234372	0.000443644
chic	-5466.52	3.17191e-06	0.000681874

### Sheet: CNS_torsion
	log-likelihood	pval	qval
28SrRNA-Psi:CR45862	-6161.12	2.5041e-08	4.9782e-08
elav	-4204.74	1.69e-09	1.31761e-07
Cys	-4989.33	1.44036e-05	2.81351e-05
Obp99a	-8279.25	6.8692e-06	0.000426857
HmgD	-8934.16	0.000335145	0.000630498
Fkbp12	-4523.92	0.000347637	0.000653688
Hel25E	-3235.41	0.000510043	0.000955235
